# Functional conservation of Anopheline linalool receptors through 100 million years of evolution

**DOI:** 10.1101/2022.09.19.508609

**Authors:** Robert M. Huff, R. Jason Pitts

## Abstract

Insects rely on olfactory receptors to detect and respond to diverse environmental chemical cues. Detection of semiochemicals by these receptors modulates insect behavior and has a direct impact on species fitness. Volatile organic compounds (VOCs) are released by animals and plants and can provide contextual cues that a blood meal host or nectar source is present. One such VOC is linalool, an enantiomeric monoterpene, that is emitted from plants and bacteria species. This compound exists in nature as one of two possible stereoisomers, (*R*)-(–)-linalool or (*S*)-(+)-linalool. In this study, we use a heterologous expression system to demonstrate differential responsiveness of a pair of Anopheline odorant receptors (Ors) to enantiomers of linalool. The mosquitoes *Anopheles gambiae* and *Anopheles stephensi* encode single copies of Or29 and Or53, which are expressed in the labella of *An. gambiae*. (*S*)-(+)-linalool activates Or29 orthologs with a higher potency than (*R*)-(–)-linalool, while the converse is observed for Or53 orthologs. The conservation of these receptors across a broad range of Anopheline species suggests they may function in the discrimination of linalool stereoisomers, thereby influencing the chemical ecology of mosquitoes. One potential application of this knowledge would be in the design of novel attractants or repellents to be used in integrated pest management practices.
