## Supplementary Table S2 for "Functional conservation of Anopheline linalool receptors through 100 million years of evolution"

### Sheet: Sheet1
BLEND	COMPOUND	CAS#	SUPPLIER	CATALOG NUMBER	PURITY	ENANTIOMERIC INFORMATION
Indoles#1	indole	120-72-9	Alfa Aesar	A14427-18	0.99
Indoles#1	3-methylindole	83-34-1	Acros Organics	127030100	0.98
Indoles#1	indole-3-carboxyaldehyde	487-89-8	Acros Organics	156640050	0.97
Indoles#1	methyl indole-3-carboxylate	942-24-5	Alfa Aesar	L14516-14	0.99
Indoles#1	2,3-dimethylindole	91-55-4	Alfa Aesar	A18504-09	0.97
Indoles#1	2-Methylindole	95-20-5	Acros Organics	127021000	0.98
Indoles#1	4-Ethylphenol	123-07-9	Alfa Aesar	B23433-30	0.97
Indoles#2	1H-Indole-3-acetic acid	87-51-4	Acros Organics	122160100	99+%
Indoles#2	Oxindole	59-48-3	Combi-Blocks	IN-0069	0.98
Indoles#2	Quinoline	91-22-5	Acros Organics	221140050	0.99
Indoles#2	4-Hydroxyindole	2380-94-1	TCI America	H0582	99+%
Indoles#2	methyl indole-3-carboxylate	942-24-5	Alfa Aesar	L14516-14	0.99
Indoles#2	Isatin	91-56-5	Alfa Aesar	A12468-22	0.98
Indoles#2	3-Indolemethanol	700-06-1	Alfa Aesar	L15762-03	0.97
Ketones#1	(+/–) camphor	76-22-2	Alfa Aesar	A10936-22	0.96	Mix of Enantiomers
Ketones#1	6-methyl-5-hepten-2-one	110-93-0	Alfa Aesar	A13335-14	0.98
Ketones#1	acetone	67-64-1	Fisher Chemical	A1028500MLGL	0.995
Ketones#1	cis-jasmone	488-10-8	Alfa Aesar	A19060-06	0.94	92.5% of major isomer
Ketones#1	coumarin	91-64-5	Acros Organics	110530050	0.99
Ketones#1	cyclopentanone	120-92-3	Acros Organics	111532500	0.99
Ketones#1	ethyl acetate	141-78-6	Fisher Chemical	E145-500	0.98
Ketones#1	isophorone	78-59-1	Acros Organics	122640050	0.97
Ketones#1	2-heptanoe	110-43-0	Alfa Aesar	A10200-AE	0.99
Ketones#1	2-octanone	111-13-7	TCI America	O0038	0.98
Ketones#1	2-nonanoe	821-55-6	TCI America	N0293	98+%
Ketones#2	L-(–)-carvone	6485-40-1	Acros Organics	154590050	0.99	98.5% of major isomer
Ketones#2	L-(–)-frenchone	7787-20-4	Acros Organics	188110500	98+%	98% of major isomer
Ketones#2	4-ketoisophorone	1125-21-9	TCI	K0034	0.98
Ketones#2	geranyl acetone	689-67-8	Alfa Aesar	A19184-14	0.97	(Z)-isomer ca 45%
Ketones#2	(1S)-(-)-Camphor	464-48-2	Alfa Aesar	B23469	0.98
Ketones#2	(1R)-(+)-Camphor	464-49-3	Alfa Aesar	A10708-14	0.98
Ketones#2	(-)-(Alpha)-Thujone	546-80-5	Sigma Aldrich	89231-1ML	0.96
Ketones#2	(D)-(+)-Fenchone	4695-62-9	Acros Organics	366290250	0.97
Alcohols#1	2-propanol	67-63-0	Fisher Chemical	A461-500	0.995
Alcohols#1	4-tert butylphenol	98-54-4	Alfa Aesar	A15871-36	0.99
Alcohols#1	DL-menthol	89-78-1	Acros Organics	125390050	0.99
Alcohols#1	farnesol	4602-84-0	Acros Organics	119120250	0.96	>=95% sum of isomers
Alcohols#1	glycerol	56-81-5	Fisher Chemical	G37-4	0.99
Alcohols#1	o-cresol	95-48-7	Acros Organics	405731000	0.99
Alcohols#1	p-cresol	106-44-5	Acros Organics	405740050	99+%
Alcohols#1	n-butanol	71-36-3	Fisher Chemical	AC423495000	99+%
Alcohols#1	ethanol	64-17-5	Acros Organics	615101000	0.995
Alcohols#1	methanol	67-56-1	Fisher Scientific	A452SK-1	0.998
Alcohols#2	1-hexanol	111-27-3	Alfa Aesar	A18232-AP	0.99
Alcohols#2	1-octen-3-ol	3391-86-4	Acros Organics	129470050	0.98
Alcohols#2	anisole	100-66-3	Acros Organics	153920050	0.99
Alcohols#2	cis-3-hexen-1-ol	928-96-1	Acros Organics	120770100	0.98
Alcohols#2	cyclohexanol	108-93-0	Alfa Aesar	A17576-AE	0.99
Alcohols#2	hexanal	66-25-1	Alfa Aesar	A16265-22	0.98
Alcohols#2	trans-2-hexen-1-ol	928-95-0	Acros Organics	158140250	0.96
Alcohols#2	trans-2-hexenal	6728-26-3	Acros Organics	158130250	0.99
Alcohols#2	Cedrol	77-53-2	TCI America	C2854	98+%
Alcohols#3	(R)-(–)-linalool	126-91-0	Acros Organics	428310250	0.95	≥94% (sum of enantiomers)
Alcohols#3	1,8-cineole	470-82-6	Acros Organics	110340050	0.99
Alcohols#3	Eugenol	97-53-0	Acros Organics	119110050	0.99
Alcohols#3	isoeugenol	97-54-1	Acros Organics	122570050	0.98	Mixture of cis/trans isomers
Alcohols#3	(S)-(+)-linalool	129-90-9	ChemSpace		0.95
Alcohols#3	Tetrahydrolinalool	78-69-3	TCI	T0991	98+%
Alcohols#3	Geranyl Linalool	1113-21-9	Acros Organics	278360250	0.95	mixture of isomers
Alcohols#3	Linalool Oxide	60047-17-8	TCI	L0143	97+%	mixture of isomers
Alcohols#3	1,4-Cineole	470-67-7	Acros Organics	456060250	0.85
Lactones	alpha-angelicalactone	591-12-8	Alfa Aesar	L07602-06	0.98
Lactones	delta-dodecanolactone	713-95-1	Alfa Aesar	L14406-14	0.98
Lactones	delta-nonanolactone	3301-94-8	Alfa Aesar	L14122-14	0.98
Lactones	delta-octanolactone	698-76-0	Alfa Aesar	L14303-14	0.97
Lactones	delta-tetradecanolactone	2721-22-4	Alfa Aesar	B24794-14	0.98
Lactones	delta-valerolactone	542-28-9	Alfa Aesar	L04794-14	0.98	may contain polymer
Lactones	gamma-octanolactone	104-50-7	Alfa Aesar	A18142-14	0.98
Lactones	gamma-undecalactone	104-67-6	Acros Organics	259490250	0.98
Lactones	gamma-valerolactone	108-29-2	Alfa Aesar	A18872-14	0.98
COOHs #1	acetic acid	64-19-7	Fisher Chemical	A35-500	0.997
COOHs #1	glycine	56-40-6	Fisher Chemical	G46-500	99+%
COOHs #1	isovaleric acid	503-74-2	Acros Organics	156690100	0.99
COOHs #1	(L)-(+)-lactic acid	79-33-4	Acros Organics	189872500	0.9
COOHs #1	linalyl acetate	115-95-7	Acros Organics	232300050	0.95
COOHs #1	linoleic acid	60-33-3	Acros Organics	215040050	0.99
COOHs #1	Methyl Myristate	124-10-7	TCI America	S0310	98+%
COOHs#2	propionic acid	79-09-4	Fisher Scientific	AC149300010	0.99
COOHs#2	valeric acid	109-52-4	TCI America	V0003	98+%
COOHs#2	hexanoic acid	142-62-1	Acros Organics	H/0440/07	0.99
COOHs#2	heptanoic acid	111-14-8	Acros Organics	164172500	0.98
COOHs#2	octanoic acid	124-07-2	Acros Organics	O/0030/08	0.99
COOHs#2	7-octanoic acid	18719-24-9	Sigma Aldrich	715751	0.97
COOHs#2	n-nonanoic acid	112-05-0	Acros Organics	356241000	0.97
COOHs#2	decanoic acid	334-48-5	Acros Organics	167271000	0.99
COOHs#2	undecanoic acid	112-37-8	TCI	U0004	0.98
COOHs#2	dodecanoic acid	143-07-7	Alfa Aesar	42038-18	0.99
COOHs#2	tridecanoic acid	638-53-9	Acros Organics	139520100	0.97
COOHs#2	tetradecanoic acid	544-63-8	Acros Organics	156962500	0.99
Amines	1,4-diaminobutane	110-60-1	Acros Organics	112120250	0.99
Amines	1,5-diaminopentane	462-94-2	Alfa Aesar	B23039-06	0.98
Amines	1-Bromo-3-Chloropropane	109-70-6	Acros Organics	106860501	0.99
Amines	Ammonium Chloride	12158-02-9	Fisher Chemical	A661-500	0.99
Amines	Ammonium Hydroxide	1336-21-6	Fisher Chemical	A669-500	28-30%
Amines	N-Phenyl-1-Naphthylamine	90-30-2	Acros Organics	147160250	0.98
Amines	Pyrrolidine	123-75-1	Alfa Aesar	A14852-AE	0.99
Amines	Spermidine	71-44-3	Acros Organics	132750010	0.97
Amines	Spermine	124-20-9	Acros Organics	132740010	0.99
Amines	Trimethylamine Hydrochloride	593-81-7	TCI America	T0465	98+%
Terpenes#1	(–)-alpha-pinene	7785-26-4	Acros Organics	131270050	0.98
Terpenes#1	(–)-limonene	5989-54-8	Acros Organics	203731000	0.96
Terpenes#1	(+)-nootkatone	4674-50-4	Alfa Aesar	A19166-03	98+%
Terpenes#1	(1S)-(–)-beta-pinene	18172-67-3	Acros Organics	150322500	0.98
Terpenes#1	alpha terpineol	98-55-5	Acros Organics	203740500	0.97	85-95% alpha-terpineol gamma-terpineol: balance
Terpenes#1	citral	5392-40-5	Acros Organics	110440050	0.95	mixture of cis and trans
Terpenes#1	citronellol	106-22-9	Acros Organics	110465000	0.95
Terpenes#1	farnesene	502-61-4	Sigma Aldrich	W383902		mixture of isomers
Terpenes#1	(+)-limonene	5989-27-5	TCI America	L0105	99+%
Terpenes#2	geranyl acetate	105-87-3	Alfa Aesar	A19864-14	0.98
Terpenes#2	N,N-diethyl-m-toluamide	134-62-3	Acros Organics	114571000	0.98
Terpenes#2	trans-cinnamaldehyde	14371-10-9	Acros Organics	110350010	0.99
Terpenes#2	alpha terpinene	99-86-5	TCI America	M0317	90+%
Terpenes#2	gamma terpinene	99-85-4	TCI America	M0318	95+%
Terpenes#2	(-)-Terpinen-4-ol	20126-76-5	Acros Organics	27043025	0.97	sum of enantiomers
Terpenes#2	Camphene	79-92-5	TCI America	C0009	78+%	contains ca 20% tricyclene
Terpenes#2	methyl salicylate	119-36-8	Acros Organics	220495000	0.99
Terpenes#2	sabinene	546-79-2	Sigma Aldrich	96573	0.97
Terpenes#2	beta-caryophyllene	87-44-5	TCI America	C0796	90+%
Terpenes#2	isoamyl acetate	123-92-2	TCI America	A0033	98+%
